# Quantification and Localisation of New Brain Lipid Synthesis Using Deuterium Oxide and High Resolution Mass Spectrometry

**DOI:** 10.64898/2025.12.14.694259

**Authors:** Catherine Zhang, Jesse A. Michael, Jonathan D. Teo, Huitong Song, Mika T. Westerhausen, Shadrack M. Mutuku, Shane R. Ellis, Anthony S. Don

## Abstract

Myelin is the lipid-rich membrane that surrounds neuronal axons and is essential for neurological function in vertebrates. The development of therapeutics that stimulate myelin repair to treat demyelinating disorders such as multiple sclerosis is hampered by the inability to distinguish newly-synthesised from pre-existing myelin. This study aimed to develop a method to quantify and localise new myelin lipid synthesis *in vivo*. Deuterium oxide was administered for two weeks in the drinking water of mice fed normal chow, chow containing the demyelinating toxin cuprizone, or during spontaneous remyelination following cuprizone withdrawal. Liquid chromatography-tandem mass spectrometry and mass spectrometry imaging were used to quantify and localise the newly synthesised, deuterated lipids. While most glycerophospholipids were constitutively deuterated, deuteration of myelin-enriched sulfatides, hexosylceramides, and phosphatidylethanolamine plasmalogens was only apparent during remyelination. Deuterated hexosylceramide and phosphatidylethanolamine plasmalogen species were localised primarily to the corpus callosum, the white matter tract that is most heavily affected by cuprizone. Most deuterium atoms were found in the fatty acyl chains, indicative of *de novo* lipid synthesis. These methods provide the means to quantify and spatially profile dynamic lipid synthesis across diverse biological contexts, including understanding myelin homeostasis and preclinical evaluation of remyelinating therapeutics.
