## Supporting Table 1 for "Quantification and Localisation of New Brain Lipid Synthesis Using Deuterium Oxide and High Resolution Mass Spectrometry"

### Sheet: sheet 1
Lipid	Ion Adduct	Monoisotopic Mass (Da)	Diagnostic Fragment	Elution Time (min)	Abbreviations of diagnostic fragment
Cholesterol	+H-H2O	369.352	Frag[C11H15], m/z = 147.1168; Frag[C12H17], m/z = 161.1325	10.84	SPB: sphingoid base
Cer 18:2;O2/18:0	+HCOO	608.526	Frag[18:2;O2 -H]-, m/z = 235.2067; NL[H2O, FAmide(FA)], m/z = 261.2224	11.46	G1: hexose headgroup
Cer 18:1;O2/18:0	+HCOO	610.542	Frag[18:1;O2 -H]-, m/z = 237.2224; NL[H2O, FAmide(FA)], m/z = 263.2380	12.04	P-Cho: phosphocholine
Cer 18:1;O2/24:1	+HCOO	692.62		13.19	PE: phosphoethanolamine
HexCer 18:1;O2/18:0	+H	728.604	[SPB(18:1;O2) +H-2H2O]+, m/z = 264.2686; NL[G1, H2O], exact mass = 198.0739	11.45	MG: monoglyceride
HexCer 18:1;O2/20:0	+H	756.635		12.07	GP: glycerolphosphate
HexCer 18:1;O2/20:0;O	+H	772.63		11.92	IP: inositol phosphate
HexCer 18:1;O2/22:0	+H	784.666		12.66	PS: phophoserine
HexCer 18:1;O2/23:1	+H	796.666		12.32	FA: fatty acyl
HexCer 18:1;O2/23:0	+H	798.682		12.93
HexCer 18:1;O2/22:0;O	+H	800.661		12.52
HexCer 18:0;O2/22:0;O	+H	802.677		12.76
HexCer 18:1;O2/24:2	+H	808.666		12.46
HexCer 18:1;O2/24:1	+H	810.682		12.6
HexCer 18:1;O2/24:0	+H	812.697		13.2
HexCer 18:1;O2/23:0;O	+H	814.677		12.8
HexCer 18:1;O2/24:0;O	+H	828.692		13.08
HexCer 18:1;O2/26:1	+H	838.713		13.14
HexCer 18:2;O2/24:0;O	+H	826.677	[SPB(18:2;O2) +H-2H2O]+, m/z = 262.2529; NL[G1, H2O], exact mass = 198.0739	12.46
SHexCer 18:1;O2/18:0;O	+H	824.555	[SPB(18:1;O2) +H-2H2O]+, m/z = 264.2686	10.33
SHexCer 18:1;O2/20:0	+H	836.592		11.04
SHexCer 18:1;O2/20:0;O	+H	852.587		10.94
SHexCer 18:1;O2/22:1	+H	862.607		10.98
SHexCer 18:1;O2/22:0	+H	864.623		11.56
SHexCer 18:1;O2/23:0	+H	878.639		11.84
SHexCer 18:1;O2/22:0;O	+H	880.618		11.46
SHexCer 18:2;O2/24:1	+H	888.623		11.04
SHexCer 18:1;O2/24:2	+H	888.623		11.42
SHexCer 18:1;O2/24:1	+H	890.639		11.52
SHexCer 18:1;O2/24:0	+H	892.654		12.1
SHexCer 18:1;O2/23:0;O	+H	894.634		11.74
SHexCer 18:2;O2/24:0;O	+H	906.634		11.42
SHexCer 18:1;O2/24:0;O	+H	908.649		12.01
SHexCer 18:0;O2/24:0	+H	894.67	[SPB(18:0;O2) +H-2H2O]+, m/z = 266.2875	12.27
SM 34:1;O2	+H	703.575	[P-Cho +H]+, m/z = 184.0733	10.58
SM 34:0;O2	+H	705.591		10.84
SM 36:1:O2	+H	731.606		11.27
SM 36:0;O2	+H	733.622		11.5
SM 37:1;O2	+H	745.622		11.58
SM 38:1;O2	+H	759.638		11.91
SM 40:2;O2	+H	785.653		11.85
SM 40:0;O3	+H	805.679		12.16
SM 42:3;O2	+H	811.669		11.92
SM 42:1;O2	+H	815.7		13.07
SM 18:1;O2/18:1	+H	729.591	[P-Cho +H]+, m/z = 184.0733; [SPB(18:1;O2) +H-2H2O]+, m/z = 264.2686	10.66
SM 18:1;O2/22:0	+H	787.669		12.5
SM 18:1;O2/23:1	+H	799.669		12.16
SM 18:1;O2/23:0	+H	801.684		12.79
SM 18:2;O2/24:0	+H	813.684	[P-Cho +H]+, m/z = 184.0733; [SPB(18:2;O2) +H-2H2O]+, m/z = 262.2529	12.45
PC 30:0	+H	706.538	[P-Cho +H]+, m/z = 184.0733	10.54
PC 32:1	+H	732.554		10.61
PC 32:0	+H	734.569		11.18
PC O-18:1/16:0	+H	746.606		11.62
PC 34:2	+H	758.569		10.73
PC 34:1	+H	760.585		11.23
PC 34:0	+H	762.601		11.81
PC 19:1_16:0	+H	774.601		11.54
PC 18:4_18:0	+H	782.569		10.61
PC 36:2	+H	786.601		11.28
PC 36:1	+H	788.616		11.85
PC 38:6	+H	806.569		10.43
PC 38:1	+H	816.648		12.41
PE 16:0_20:4	+H	740.523	NL[PE], exact mass = 141.0185; [MG(FA) -OH]+ from at least one acyl chain	10.8
PE 18:1_18:1	+H	744.554		11.45
PE 18:0_18:1	+H	746.569		12.02
PE 18:1_20:4	+H	766.538		10.83
PE 18:0_20:4	+H	768.554		11.42
PE 18:0_22:6	+H	792.554		11.23
PE P-16:0/18:1	+H	702.543	NL[PE], exact mass = 141.0191; loss of sn2-(CH2=COHCH2O); [dehydroglycerol-PE -H]-, m/z = 196.0380 in negative mode	11.76
PE P-18:1/18:1	+H	728.559		11.77
PE P-18:0/18:1	+H	730.574		12.36
PE P-16:0/22:6	+H	748.528		10.91
PE P-18:0/20:4	+H	752.559		11.74
PE P-18:1/20:1	+H	756.59		12.33
PE P-18:0/20:1	+H	758.606		12.89
PE P-18:0/22:6	+H	776.559		11.54
PG 17:0_12:0	-H	679.456	[GP -H-H2O]-, m/z = 152.9958; [FA -H]-	9.79
PG 16:0_14:0	-H	693.471		10.08
PG 16:0_16:1	-H	719.487		10.12
PG 16:0_16:0	-H	721.503		10.68
PG 16:0_17:0	-H	735.518		11
PG 34:3	-H	743.487		9.34
PG 34:2	-H	745.503		9.76
PG 34:1	-H	747.518		10.68
PG 36:5	-H	767.487		9.28
PG 36:4	-H	769.503		10.14
PG 36:0	-H	777.565		11.88
PG 38:7	-H	791.487		9.1
PG 38:6	-H	793.503		9.59
PG 42:10	-H	841.503		9.13
PI 16:0_16:0	-H	809.519	[IP -H-H2O]-, m/z = 241.0119; [FA -H]-	10.55
PI O-18:1_16:0	-H	821.555		10.96
PI 16:0_17:0	-H	823.534		10.84
PI 18:0_16:0	-H	837.55		11.12
PI 17:0_18:1	-H	849.55		10.85
PI 16:0_20:4	-H	857.519		10.01
PI 18:1_18:1	-H	861.55		10.6
PI 18:0_18:1	-H	863.566		11.16
PI 17:0_20:4	-H	871.534		10.3
PI 16:0_22:6	-H	881.519		9.85
PI 18:1_20:4	-H	883.534		10.05
PI 18:0_20:4	-H	885.55		10.6
PI 18:0_20:3	-H	887.566		10.85
PI 40:6	-H	909.55		10.43
PI 40:4	-H	913.581		11.02
PS 16:0_18:1	+H	762.528	NL[PS], exact mass 185.0089; [MG(FA) -OH]+ from at least one acyl chain	10.6873
PS 17:0_18:1	+H	776.544		10.9938
PS 18:1_18:1	+H	788.544		10.7685
PS 18:0_18:1	+H	790.559		11.2997
PS 18:0_20:4	+H	812.544		10.7113
PS 18:0_20:3	+H	814.559		10.9662
PS 18:1_20:1	+H	816.575		11.318
PS 18:1_20:0	+H	818.591		11.8576
PS 18:0_22:6	+H	836.544		10.5343
PS 18:0_22:4	+H	840.575		11.1318
PS 18:1_22:1	+H	844.606		11.851
PS 18:1_22:0	+H	846.622		12.4543
PS 18:1_23:0	+H	860.638		12.7302
PS 18:1_24:1	+H	872.638		12.4073
PS 18:1_24:0	+H	874.653		13.0024
LPC O-16:2	+H	478.329	[P-Cho +H]+, m/z = 184.0733; NL[P-Cho], exact mass = 183.0660	4.56
LPC O-16:0	+H	482.361		5.49
LPC 16:0	+H	496.34		4.56
LPC O-18:1	+H	508.376		5.89
LPC 18:1	+H	522.355		5.09
LPC 18:0	+H	524.371		6.75
LPC 19:0	+H	538.387		7.48
LPC 20:4	+H	544.34		3.02
LPC 20:1	+H	550.387		6.93
LPC 20:0	+H	552.402		8.08
LPC 22:6	+H	568.34		2.84
LPC 22:0	+H	580.434		9.05
LPC 24:1	+H	606.449		9.05
LPC 24:0	+H	608.465		9.82
LPC 26:0	+H	636.496		10.53
LPE 16:1	+H	452.277	NL[PE], exact mass = 141.0191	2.78
LPE 16:0	+H	454.293		4.78
LPE 18:1	+H	480.308		4.86
LPE 18:0	+H	482.324		6.92
LPE 20:3	+H	504.308		3.97
LPE 20:1	+H	508.34		7.09
LPE 22:6	+H	526.293		2.99
LPE 22:4	+H	530.324		4.9
LPE 22:1	+H	536.371		8.09
LPS 16:0	+H	498.283	NL[PS], exact mass = 185.0089	3.29
LPS 17:0	+H	512.298		4.4
LPS 18:1	+H	524.298		3.33
LPS 18:0	+H	526.314		5.67
DG 16:0_16:0	+NH4	586.54	NL[FA -H+NH4], or [FA -OH]+ from at least one acyl chain	12.45
DG 16:0_18:1	+NH4	612.556		12.46
DG 18:0_16:0	+NH4	614.572		13.04
DG 16:0_20:4	+NH4	634.54		11.82
DG 18:0_18:1	+NH4	640.587		13.05
DG 18:0_18:0	+NH4	642.603		13.57
DG 16:0_22:6	+NH4	658.54		11.6
DG 18:0_20:4	+NH4	662.572		12.45
DG 18:0_20:3	+NH4	664.587		12.72
TG 16:0_16:0_16:1	+NH4	822.755	NL[FA -H+NH4], [FA -OH]+ , or [MG(FA) -OH]+ from at least two acyl chains, or at least one acy chain for lipids with the same acyl chain at all three positions	15.15
TG 16:0_16:0_16:0	+NH4	824.77		15.33
TG 16:0_16:1_18:1	+NH4	848.77		15.15
TG 16:0_16:0_18:1	+NH4	850.786		15.31
TG 16:0_18:1_18:2	+NH4	874.786		15.16
TG 16:0_18:1_18:1	+NH4	876.802		15.31
TG 18:0_16:0_18:1	+NH4	878.817		15.45
TG 16:0_16:0_22:6	+NH4	896.77		15.01
TG 16:0_18:1_20:4	+NH4	898.786		15.09
TG 18:1_18:1_18:1	+NH4	902.817		15.31
TG 18:0_18:1_18:1	+NH4	904.833		15.44
TG 16:0_18:1_22:6	+NH4	922.786		15.01
TG 18:0_18:1_20:4	+NH4	926.817		15.28
TG 18:0_18:1_20:3	+NH4	928.833		15.37
