## Supporting Table 3 for "Quantification and Localisation of New Brain Lipid Synthesis Using Deuterium Oxide and High Resolution Mass Spectrometry"

### Sheet: Sheet1
			Isotopologue
Precrusor Ion	Product Ion	Mass to Charge	M+0	M+1	M+2	M+3	M+4	M+5	M+6	M+7		Notes
[PE P-18:0/18:1 -H]-		Expected						733.591				[a]Interfering fragments with m/z that cannot be separated from target fragments.
		Observed						733.591
	PE (phosphoethanolamine) headgroup	Expected	140.012	141.018	142.024	143.031	144.037	145.043
		Observed	140.011	141.016
	Dehydroglycerol PE	Expected	196.038	197.044	198.051	199.057	200.063	201.069
		Observed	196.038	197.045
	[FA 18:1 -H]-	Expected	281.249	282.255	283.261	284.267	285.274	286.28
		Observed	281.254	282.259	283.266	284.272	285.278	286.284
	[FA 18:2 -H]-[a]	Expected	279.233	280.239	281.246	282.252	283.258	284.264
		Observed	279.168		281.254	282.259	283.266	284.272
	[FA 18:0 -H]-[a]	Expected	283.264	284.271	285.277	286.283	287.289	288.296
		Observed	283.266	284.272	285.278	286.284	287.294	288.299
	Loss of FA 18:1 as ketene	Expected	464.315	465.321	466.327	467.334	468.34	469.346
		Observed	464.324		466.333		468.347	469.353
[PE P-16:0/18:1 -H]-		Expected						705.56
		Observed						705.559
	PE headgroup	Expected	140.012	141.018	142.024	143.031	144.037	145.043
		Observed	140.011	141.016
	Dehydroglycerol PE	Expected	196.038	197.044	198.051	199.057	200.063	201.069
		Observed	196.038	197.044	198.049
	[FA 18:1 -H]-	Expected	281.249	282.255	283.261	284.267	285.274	286.28
		Observed	281.254	282.259	283.265	284.272	285.278	286.284
	Loss of FA 18:1 as ketene	Expected	436.283	437.29	438.296	439.302	440.308	441.315
		Observed	436.301	437.303	438.307		440.322	441.327
	[PE 18:0_20:4 -H]-	Expected							772.577
		Observed							772.573
	PE headgroup	Expected	140.012	141.018	142.024
		Observed	140.011	141.017	142.024
	[FA 18:0 -H]-	Expected	283.264	284.271	285.277	286.283	287.289	288.296	289.302
		Observed	283.269	284.274	285.28	286.288	287.294	288.3	289.306
	[FA 18:1 -H]-[a]	Expected	281.249	282.255	283.261	284.267	285.274	286.28	287.286
		Observed	281.252	282.257	283.269	284.274	285.28	286.288	287.294
	[FA 20:4 -H]-	Expected	303.233	304.239	305.246	306.252	307.258	308.264	309.271
		Observed	303.244	304.248	305.254	306.259			309.292
[SM 42:1;O2 +H]+		Expected							821.738
		Observed							821.741
	P-Cho (phosphocholine) headgroup	Expected	184.073	185.08	186.086	187.092	188.098	189.105	190.111
		Observed	184.073	185.077	186.078	187.081	188.084
	[SPB 18:1;O2 +H-2H2O]+	Expected	264.269	265.275	266.281	267.287	268.294	269.3	270.306
		Observed	264.269	265.275	266.282	267.287	268.293	269.299	270.305
	[SPB 18:0;O2 +H-2H2O]+[a]	Expected	266.284	267.291	268.297	269.303	270.309	271.316	272.322
		Observed	266.282	267.287	268.293	269.299	270.305	271.312	272.319
[HexCer 18:1;O2/24:0;O +H]+		Expected								835.736
		Observed								835.734
	[SPB 18:1;O2 +H-2H2O]+	Expected	264.269	265.275	266.281	267.287	268.294	269.3	270.306	271.312
		Observed	264.269	265.275	266.281	267.287	268.293	269.3	270.305	271.311
