## Supporting Table 5 for "Quantification and Localisation of New Brain Lipid Synthesis Using Deuterium Oxide and High Resolution Mass Spectrometry"

### Sheet: Sheet1
Internal Standard	Final Amount (nmoles)	Supplier	Catalogue Number
Beta-Sitosterol	30	MedChemExpress	HY-N0171A
PC 19:0/19:0	5	Avanti Polar Lipids	850367P
TG 17:0/17:0/17:0	5	Cayman Chemical	16489
CE 17:0	5	Avanti Polar Lipids	700186M
GlcCer 18:1;O2/17:0	2	Avanti Polar Lipids	860569P
PE 17:0/17:0	2	Avanti Polar Lipids	830756P
PG 17:0/17:0	2	Avanti Polar Lipids	830456P
SM 18:1;O2/17:0	2	Avanti Polar Lipids	860585P
PS 17:0/17:0	2	Avanti Polar Lipids	840028P
DG 15:0/18:1[D7]	1	Avanti Polar Lipids	791647C
PI 15:0/18:1[D7]	1	Avanti Polar Lipids	791641C
PA 17:0/17:0	1	Avanti Polar Lipids	830856P
Cer 18:1;O2/17:0	0.5	Avanti Polar Lipids	860517P
LPC 17:0	0.5	Avanti Polar Lipids	855676P
LPE 17:1	0.5	Avanti Polar Lipids	856707P
LPS 17:1	0.5	Avanti Polar Lipids	858141P
SHexCer 18:1;O2/17:0	0.5	Avanti Polar Lipids	860572P
LacCer 18:1;O2/12:0	0.5	Avanti Polar Lipids	860545P
SPBP 17:1;O2	0.2	Avanti Polar Lipids	860641P
SPB 17:1;O2	0.2	Avanti Polar Lipids	860640P
